# Chemically Induced Chromosomal Interaction (CICI): A New Tool to Study Chromosome Dynamics and Its Biological Roles

**DOI:** 10.1101/2020.01.01.892448

**Authors:** Manyu Du, Fan Zou, Yujie Yan, Lu Bai

**Affiliations:** Department of Biochemistry and Molecular Biology, The Pennsylvania State University, University Park, PA, 16802; Center for Eukaryotic Gene Regulation, The Pennsylvania State University, University Park, PA, 16802; Department of Physics, The Pennsylvania State University, University Park, PA, 16802

## Abstract

Numerous intra- and inter-chromosomal contacts have been mapped in eukaryotic genomes, but it remains challenging to link these 3D structures to their regulatory functions. To establish the causal relationships between chromosome conformation and genome functions, we need a method that allows us to selectively perturb the conformation at targeted loci. Here, we developed a method in budding yeast, Chemically Induced Chromosomal Interaction (CICI), to engineer long-distance chromosomal interactions selectively and dynamically. We implemented CICI at multiple intra- and inter-chromosomal loci pairs and showed that CICI can form in >50% of cells, even between loci with very low Hi-C contact frequencies. CICI formation is slower at these low Hi-C sites, revealing the dynamic nature of the Hi-C signals. As a functional test, we forced the interaction between mating-type locus (*MAT*) and *HMR* and observed significant change in donor preference during mating-type switching, showing that chromosome conformation plays an important role in homology-directed DNA repair. Overall, these results demonstrate that CICI is a powerful tool to study chromosome dynamics and the 3D genome function.
