## Supplementary Table 1 for "Chemically Induced Chromosomal Interaction (CICI): A New Tool to Study Chromosome Dynamics and Its Biological Roles"

### Sheet: Sheet1
Plasmid Name	Note	Note
pSR13	256X LacO with a LEU2 marker	Rohner et al.
pSR11	192X TetO with a TRP1 marker
pLB49_K1	Unique sequences K1 flanking an URA3 selection marker	This study
pLB49_K2	Unique sequences K2 flanking an URA3 selection marker
pMY48	REV1pr-LacI-FKBP12-REV1pr-TetR-FRB with an ADE2 marker
pMY49	REV1pr-LacI-REV1pr-TetR with an ADE2 marker
pMY63	REV1pr-LacI-GFP-REV1pr-TetR-mCherry with a HIS3 marker
pMY75	GAL10-HO with an URA3 marker
Strain Name	Genotype	Note
yLB109	MATa, tor1-1, fpr::NAT, bar1	background strain
yMD215	MATa, tor1-1, fpr::NAT, bar1, HIS3::REV1pr-tetR-mCherry-REV1pr-LacI-GFP, ADE2::REV1pr-LacI-FKBP12-REV1pr-TetR-FRB
yMD216	MATa, tor1-1, fpr::NAT, bar1, HIS3::REV1pr-tetR-mCherry-REV1pr-LacI-GFP, ADE2::REV1pr-LacI-REV1pr-tetR
yMD266	MATa, tor1-1, fpr::NAT, bar1, HIS3::REV1pr-tetR-mCherry-REV1pr-LacI-GFP, ADE2::REV1pr-LacI-FKBP12-REV1pr-TetR-FRB, Chr15::433495_LacO, Chr15::214015_TetO	100kb_CICI
yMD249	MATa, tor1-1, fpr::NAT, bar1, HIS3::REV1pr-tetR-mCherry-REV1pr-LacI-GFP, ADE2::REV1pr-LacI-REV1pr-tetR, Chr15::433495_LacO, Chr15::214015_TetO	100kb_Control
yMD251	MATa, tor1-1, fpr::NAT, bar1, HIS3::REV1pr-tetR-mCherry-REV1pr-LacI-GFP, ADE2::REV1pr-LacI-FKBP12-REV1pr-TetR-FRB, Chr15::497047_LacO, Chr15::150277_TetO	150kb_CICI
yMD259	MATa, tor1-1, fpr::NAT, bar1, HIS3::REV1pr-tetR-mCherry-REV1pr-LacI-GFP, ADE2::REV1pr-LacI-REV1pr-tetR, Chr15::497047_LacO, Chr15::150277_TetO	150kb_Control
yMD292	MATa, tor1-1, fpr::NAT, bar1, HIS3::REV1pr-tetR-mCherry-REV1pr-LacI-GFP, ADE2::REV1pr-LacI-FKBP12-REV1pr-TetR-FRB, Chr15::497047_LacO, Chr15::834487_TetO	300kb_CICI
yMD291	MATa, tor1-1, fpr::NAT, bar1, HIS3::REV1pr-tetR-mCherry-REV1pr-LacI-GFP, ADE2::REV1pr-LacI-REV1pr-tetR, Chr15::497047_LacO, Chr15::834487_TetO	300kb_Control
yMD282	MATa, tor1-1, fpr::NAT, bar1, HIS3::REV1pr-tetR-mCherry-REV1pr-LacI-GFP, ADE2::REV1pr-LacI-FKBP12-REV1pr-TetR-FRB, Chr12::616331_LacO, Chr12::306772_TetO	Chr12_CICI
yMD283	MATa, tor1-1, fpr::NAT, bar1, HIS3::REV1pr-tetR-mCherry-REV1pr-LacI-GFP, ADE2::REV1pr-LacI-REV1pr-tetR, Chr12::616331_LacO, Chr12::306772_TetO	Chr12_Control
yMD274	MATa, tor1-1, fpr::NAT, bar1, HIS3::REV1pr-tetR-mCherry-REV1pr-LacI-GFP, ADE2::REV1pr-LacI-FKBP12-REV1pr-TetR-FRB, Chr15::497047_LacO, Chr12:306772_TetO	inter_CICI
yMD275	MATa, tor1-1, fpr::NAT, bar1, HIS3::REV1pr-tetR-mCherry-REV1pr-LacI-GFP, ADE2::REV1pr-LacI-REV1pr-tetR, Chr15::497047_LacO, Chr12:306772_TetO	inter_Control
yMD320	MATa, tor1-1, fpr::NAT, bar1, HMR::HMRα-B, GAL10::GAL10pr-HO, HIS3::REV1pr-tetR-mCherry-REV1pr-LacI-GFP, ADE2::REV1pr-LacI-FKBP12-REV1pr-TetR-FRB, MAT::206345_LacO, HMR::299404_TetO	MAT_CICI
yMD323	MATa, tor1-1, fpr::NAT, bar1, HMR::HMRα-B, GAL10::GAL10pr-HO, HIS3::REV1pr-tetR-mCherry-REV1pr-LacI-GFP, ADE2::REV1pr-LacI-REV1pr-TetR, MAT::206345_LacO, HMR::299404_TetO	MAT_Control
